# Nanopore sequencing undergoes catastrophic sequence failure at inverted duplicated DNA sequences

**DOI:** 10.1101/852665

**Authors:** Pieter Spealman, Jaden Burrell, David Gresham

## Abstract

Inverted duplicated sequences are a common feature of structural variants (SVs) and copy number variants (CNVs). Analysis of CNVs containing inverted duplicated sequences using nanopore sequencing identified recurrent aberrant behavior characterized by incorrect and low confidence base calls that result from a systematic elevation in the current recorded by the sequencing pore. The coincidence of inverted duplicated sequences with catastrophic sequence failure suggests that secondary DNA structures may impair transit through the nanopore.

---

Advances in DNA sequencing have led to a greater understanding of the role structural variants play in disease [1, 2, 3] and evolution [4]. However, high throughput short read DNA sequencing faces intrinsic challenges in identifying complex structural variants. A variety of computational methods use sequence read depth, split, and discordant reads to identify structural variants. However, these methods are uninformative in low complexity and repetitive regions of the genome [5, 2, 6]. Long-read DNA sequencing can potentially overcome these technical limitations by generating reads of 10-100 kilobases (kb) length that enable unambiguous resolution of contiguous DNA sequences [7, 8, 9]. Nanopore sequencing, developed by Oxford-Nanopore Technologies (ONT), comprises a sequencing pore that translocates DNA or RNA across a membrane and sensors that measure changes in ionic current during the translocation.The electrical signals are subsequently converted into base-called sequences using a machine-learning base-caller [8, 10]. The very long sequence reads that can be generated using this technology has proven invaluable for identifying many types of structural variants (SVs), such as translocations, tandem duplications, and simple inversions which are difficult to identify using short-read sequencing alone [11, 12].

Inverted duplications are a class of copy-number variants (CNVs) that feature two duplicated regions oriented in opposite directions with a junction between them. Inverted repeated DNA sequences occur frequently in many genomes. They have been identified as playing a role in adaptation and evolution [13, 14] and have been associated with human pathologies and diseases [15, 16].

Here, we show that genomic regions containing large inverted duplications generate nanopore reads with pronounced base-calling errors and low sequence quality (i.e. phred scores). We propose that this high error rate is caused by biophysical interference induced upon the translocating DNA by the formation of large-scale secondary structures at inverted repeat sequences. As the specific secondary structures formed by these sequences are likely to depend on the length and nucleotide composition of the inverted repeat, it may be impossible to learn a generalizable signal for these sequences, presenting an intractable problem for nanopore sequencing.
