## Supplemental Table 1 for "Nanopore sequencing undergoes catastrophic sequence failure at inverted duplicated DNA sequences"

Lauer et al. Sample ID	Internal Strain ID	SRA Accession Number	Description	Media
	DGY1657	SAMN08971563	Ancestral strain, No CNVs	Rich Media (YPD)
gln_ctrl02_c2	DGY1726	SAMN08971591	CNV at SAK1, YER137C	Glutamine limited media
gln_01_c4	DGY1731	SAMN08971606	CNV at BCH2, ESL2	Glutamine limited media
gln_03_c1	DGY1735	SAMN08971589	CNV at ALY1, SIR1	Glutamine limited media
gln_05_c2	DGY1741	SAMN08971607	CNV at SET3, Intergenic TRK2, YKR051W	Glutamine limited media
gln_06_c2	DGY1743	SAMN08971610	Segmental Anueploid, CEN11 and intergencin between ESL2 and PCK1	Glutamine limited media
gln_07_c1	DGY1744	SAMN08971613	Translocation, AUR1 and DID2	Glutamine limited media
ure_02_c1	DGY1758	SAMN08971573	CNV at NPR3, YHL008C	Urea limited media
