## Supplemental Table 2 for "Nanopore sequencing undergoes catastrophic sequence failure at inverted duplicated DNA sequences"

Internal Strain ID	Lower Threshold (lt)	Middle Threshold (mt)	Upper Threshold (ut)	Standard Deviation	Pct of reads with low phred score regions	Median number of regions per read:	Median region length (nt):	Minimum length	Maximum Length	Median median low phred score	Minimum median low phred score	Median Maximum phred score
DGY1657	7.13866361	16	19.54453456	1.772267278	30.51%	2	95	51	5080	7.5	2	14
DGY1726	6.741242879	16	19.70350285	1.851751424	23.50%	2	105	51	20570	7	2	12
DGY1731	6.135184078	16	19.94592637	1.972963184	12.51%	1	131.5	51	8380	7	2	12
DGY1735	6.71622589	16	19.71350964	1.856754822	24.60%	2	105	51	11558	7	1	14
DGY1741	6.980383943	16	19.60784642	1.803923211	20.53%	1	98	51	20259	7	2	12.5
DGY1743	5.328706786	16	20.26851729	2.134258643	4.50%	1	140	51	2018	6	1	11.5
DGY1744	5.031642301	16	20.38734308	2.19367154	5.70%	1	116.5	52	17075	6	3	12
DGY1758	6.452649967	16	19.81894001	1.909470007	20.49%	2	121	51	33239	7	1	12
