## Supplemental Table 3 for "Nanopore sequencing undergoes catastrophic sequence failure at inverted duplicated DNA sequences"

Breakpoint Name	Internal Strain ID	Inverted Duplication	Description	Short Read Detected Reflection Points	Short Read Detected Structural Variant Breakpoints	Length Correlation
sak1	DGY1726	Yes	CNV at SAK1, YER137C	NC_001137.3:419213-419285	na	Rho: 0.6484 pval: 0.012144 - from 14 sequences.	1	0
yer137c	DGY1726	No	CNV at SAK1, YER137C	na	NC_001137.3:441598-441645	Rho: -0.1667 pval: 0.693239 - from 8 sequences.	0	0
bch2	DGY1731	Yes	CNV at BCH2, ESL2	NC_001143.9:492958-493057	na	Rho: 0.9549 pval: 0.0 - from 21 sequences	1	0
esl2	DGY1731	Yes	CNV at BCH2, ESL2	NC_001143.9:633670-633744	na	Rho: 0.9636 pval: 7e-06 - from 10 sequences.	0	1
aly1	DGY1735	Yes	CNV at ALY1, SIR1	NC_001143.9:479620-479694	na	Rho: 0.9779 pval: 0.0 - from 17 sequences.	0	1
sir1	DGY1735	Yes	CNV at ALY1, SIR1	NC_001143.9:644855-644932	na	Rho: 0.9226 pval: 0.0 - from 32 sequences.	0	1
set3	DGY1741	Yes	CNV at SET3, Intergenic TRK2, YKR051W	NC_001143.9:498246-498340	na	Rho: 0.9429 pval: 0.004805 - from 6 sequences.	0	1
trk2	DGY1741	Yes	CNV at SET3, Intergenic TRK2, YKR051W	NC_001143.9:533930-533995	na	Rho: 0.9877 pval: 0.0 - from 17 sequences.	1	0
cen11	DGY1743	No	Segmental Anueploid, CEN11 and intergenic between ESL2 and PCK1	na	NC_001143.9:440159-440230	Rho: 0.9636 pval: 7e-06 - from 10 sequences.	0	1
esl2	DGY1743	No	Segmental Anueploid, CEN11 and intergenic between ESL2 and PCK1	na	NC_001143.9_634104-634178	Rho: 0.9794 pval: 0.0 - from 18 sequences.	0	1
aur1	DGY1744	No	Translocation, AUR1 and DID2	na	NC_001143.9:436054-436144	Rho: -1.0 pval: nan - from 2 sequences.	0	0
did2	DGY1744	No	Translocation, AUR1 and DID2	na	NC_001143.9:508341-508413	Rho: 0.5 pval: 0.666667 - from 3 sequences.	0	0
npr3	DGY1758	Yes	CNV at NPR3, YHL008C	NC_001140.6:61808-61889	na	Rho: 0.9754 pval: 0.0 - from 26 sequences.	0	1
yhl008c	DGY1758	Yes	CNV at NPR3, YHL008C	NC_001140.6:94012-94085	na	Rho: 0.8464 pval: 1e-06 - from 22 sequences	0	1
