## Supplemental Table 4 for "Nanopore sequencing undergoes catastrophic sequence failure at inverted duplicated DNA sequences"

Breakpoint Name	Internal Strain ID	Candidate locus	Inverted Duplication		Length Correlation (Rho)	Rho, pval	Reads with bounded reflection points	Total reads at breakpoint
	DGY1657	NC_001144.5_451308-451528	No	0	-0.1429	0.787172	6	1488
	DGY1657	NC_001144.5_468819-469039	No	0	0.4	0.6	4	1501
	DGY1657	NC_001137.3_443286-443506	No	0	nan	nan	1	152
	DGY1726	NC_001137.3_441531-441751	No	0	-0.1667	0.693239	8	85
	DGY1726	NC_001144.5_468819-469039	No	0	-1	nan	2	870
	DGY1726	NC_001139.9_535644-535864	No	0	nan	nan	0	137
	DGY1726	NC_001139.9_541575-541795	No	0	nan	nan	0	129
	DGY1726	NC_001144.5_451308-451528	No	0	1	nan	2	880
	DGY1726	NC_001137.3_419103-419323	Inverted_Duplication	0	0.6484	0.012144	14	64
	DGY1726	NC_001137.3_449208-449428	No	0	0.1429	0.787172	6	224
	DGY1731	NC_001143.9_492848-493068	Inverted_Duplication	0	0.9549	0	21	62
	DGY1731	NC_001144.5_468819-469039	No	0	nan	nan	0	675
	DGY1731	NC_001143.9_492902-493122	Inverted_Duplication	0	0.9291	0	22	62
	DGY1731	NC_001143.9_633563-633783	Inverted_Duplication	0	0.4727	0.141999	11	46
	DGY1731	NC_001140.6_212156-212376	No	0	nan	nan	0	47
	DGY1731	NC_001143.9_526915-527135	Inverted_Duplication	0	0.8881	0.000114	12	86
	DGY1731	NC_001144.5_451308-451528	No	0	nan	nan	0	628
	DGY1735	NC_001143.9_644779-644999	Inverted_Duplication	0	0.9291	0	33	78
	DGY1735	NC_001140.6_216136-216356	No	0	nan	nan	0	136
	DGY1735	NC_001140.6_212156-212376	No	0	nan	nan	0	134
	DGY1735	NC_001143.9_479526-479746	Inverted_Duplication	0	0.9807	0	19	112
	DGY1735	NC_001144.5_451308-451528	No	0	nan	nan	0	1366
	DGY1735	NC_001143.9_479592-479812	Inverted_Duplication	0	0.7519	0.000132	20	115
	DGY1735	NC_001144.5_468819-469039	No	0	nan	nan	1	1405
	DGY1741	NC_001139.9_535701-535921	No	0	nan	nan	0	108
	DGY1741	NC_001139.9_541563-541783	No	0	nan	nan	0	134
	DGY1741	NC_001144.5_468819-469039	No	0	nan	nan	1	1005
	DGY1741	NC_001143.9_521390-521610	No	0	-0.0476	0.910849	8	106
	DGY1741	NC_001143.9_513422-513642	Inverted_Duplication	0	0.9902	0	17	111
	DGY1741	NC_001143.9_498136-498356	Inverted_Duplication	0	0.9429	0.004805	6	70	?
	DGY1741	NC_001143.9_521049-521269	No	0	-0.0476	0.910849	8	123
	DGY1741	NC_001143.9_533857-534077	Inverted_Duplication	0	0.7401	5.40E-05	23	79
	DGY1743	NC_001143.9_440069-440289	Inverted_Duplication	0	0.9636	7.00E-06	10	72
	DGY1743	NC_001144.5_451308-451528	Inverted_Duplication	0	nan	nan	0	1249
	DGY1743	NC_001144.5_468819-469039	Inverted_Duplication	0	nan	nan	0	1269
	DGY1743	NC_001140.6_212156-212376	Inverted_Duplication	0	nan	nan	0	119
	DGY1744	NC_001144.5_451308-451528	Inverted_Duplication	0	nan	nan	0	852
	DGY1744	NC_001144.5_468819-469039	Inverted_Duplication	0	nan	nan	1	833
	DGY1744	NC_001140.6_212157-212377	Inverted_Duplication	0	nan	nan	1	112
	DGY1758	NC_001140.6_61698-61918	Inverted_Duplication	0	0.9768	0	29	83
	DGY1758	NC_001135.5_169430-169650	Inverted_Duplication	0	nan	nan	0	98
	DGY1758	NC_001144.5_468819-469039	Inverted_Duplication	0	nan	nan	0	1079
	DGY1758	NC_001140.6_93911-94131	Inverted_Duplication	0	0.8607	0	23	82
	DGY1758	NC_001144.5_451308-451528	Inverted_Duplication	0	nan	nan	1	1086
	DGY1758	NC_001139.9_535650-535870	Inverted_Duplication	0	nan	nan	1	132
